# Nutrient competition predicts gut microbiome restructuring under drug perturbations

**DOI:** 10.1101/2024.08.06.606863

**Authors:** Handuo Shi, Daniel P. Newton, Taylor H. Nguyen, Sylvie Estrela, Juan Sanchez, Michael Tu, Po-Yi Ho, Qinglin Zeng, Brian DeFelice, Justin Sonnenburg, Kerwyn Casey Huang

## Abstract

Human gut commensal bacteria are routinely exposed to various stresses, including therapeutic drugs, and collateral effects are difficult to predict. To systematically interrogate community-level effects of drug perturbations, we screened stool-derived *in vitro* communities with 707 clinically relevant small molecules. Across ∼5,000 community–drug interaction conditions, compositional and metabolomic responses were predictably impacted by nutrient competition, with certain species exhibiting improved growth due to adverse impacts on competitors. Changes to community composition were generally reversed by reseeding with the original community, although occasionally species promotion was long-lasting, due to higher-order interactions, even when the competitor was reseeded. Despite strong selection pressures, emergence of resistance within communities was infrequent. Finally, while qualitative species responses to drug perturbations were conserved across community contexts, nutrient competition quantitatively affected their abundances, consistent with predictions of consumer-resource models. Our study reveals that quantitative understanding of the interaction landscape, particularly nutrient competition, can be used to anticipate and potentially mitigate side effects of drug treatment on the gut microbiota.
