## Supplemental Table 2 for "Nutrient competition predicts gut microbiome restructuring under drug perturbations"

### Sheet: Sheet1
Name	PlateID	WellID	MF	Supplier	SupplierID	MW	Supplier	cat No
Azithromycin	NCC-108-02	E08	C38H72N2O12	LightBiologicals	A-5199	748.985	Supelco	PHR1088-1G
Erythromycin	NCC-108-05	C04	C37H67NO13	LightBiologicals	MZ-3002	733.927	Sigma-Aldrich	E5389-1G
Clarithromycin	NCC-108-04	H05	C38H69NO13	Sequoia Research Products Ltd.	SRP03660c	747.953	Supelco	PHR1038-500MG
Kitasamycin	NCC-108-06	D09	C42H69NO15	Sequoia Research Products Ltd.	SRP01340k	827.995	Fisher Scientific	K00465G
Norfloxacin	NCC-108-06	B09	C16H18FN3O3	LightBiologicals	N-3212	319.331	Supelco	PHR1614-1G
Pefloxacin mesylate	NCC-108-09	A09	C17H20FN3O3.CH4O3S	Sequoia Research Products Ltd.	SRP01078p	429.469	Sigma-Aldrich	P0106-10G
Levofloxacin	NCC-108-02	C07	C18H20FN3O4	Sequoia Research Products Ltd.	SRP01385l	361.368	Sigma-Aldrich	28266-1G-F
Pazufloxacin	NCC-108-06	B04	C16H15FN2O4	Sequoia Research Products Ltd.	SRP010775p	318.3	Supelco	34213-25MG
Enrofloxacin	NCC-108-03	A02	C19H22FN3O3	Sigma Chemical Company	17849	359.395	Supelco	PHR1513-500MG
Ofloxacin	NCC-108-03	C06	C18H20FN3O4	LightBiologicals	O-801	361.368	Sigma-Aldrich	O8757-1G
Tosufloxacin tosilate	NCC-108-08	C04	C26H23F3N4O6S	Sequoia Research Products Ltd.	SRP02535t	576.542	Fisher Scientific	50-141-3207
Gatifloxacin	NCC-108-01	E11	C19H22FN3O4	LightBiologicals	G-1213	375.394	Sigma-Aldrich	1288408-300MG
Rufloxacin hydrochloride	NCC-108-01	E04	C17H19ClFN3O3S	Sequoia Research Products Ltd.	SRP01330r	399.868	Fisher Scientific	50-187-4207
Moxifloxacin hydrochloride	NCC-108-08	C09	C21H25ClFN3O4	Sequoia Research Products Ltd.	SRP06644m	437.892	Supelco	PHR1542-1G
Metronidazole	NCC-108-01	G11	C6H9N3O3	Tocris Bioscience	101667	171.154	Supelco	PHR1052-1G
Ornidazole	NCC-108-06	H03	C7H10ClN3O3	Sigma Chemical Company	O5879	219.626	Supelco	O5879-5G
Secnidazole	NCC-108-01	H04	C7H11N3O3	Sequoia Research Products Ltd.	SRP010965s	185.18	Sigma-Aldrich	SML2613-50MG
Tinidazole	NCC-108-08	G02	C8H13N3O4S	Sigma Chemical Company	T3021	247.272	Sigma-Aldrich	T1470000
Bifonazole	NCC-108-09	D07	C22H18N2	Sequoia Research Products Ltd.	SRP02006b	310.392	Supelco	PHR1296-1G
Clotrimazole	NCC-108-04	A04	C22H17ClN2	Tocris Bioscience	101397	344.837	Supelco	PHR1058-1G
Oxiconazole nitrate	NCC-108-03	H02	C18H14Cl4N4O4	Sequoia Research Products Ltd.	SRP012492o	492.14	Sigma-Aldrich	SML1474-50MG
Triclabendazole	NCC-108-05	E11	C14H9Cl3N2OS	Sequoia Research Products Ltd.	SRP02865t	359.658	Supelco	32802-100MG
Rifabutin	NCC-108-03	H03	C46H62N4O11	LightBiologicals	R-3035	847.005	Supelco	PHR2611-100MG
Rifaximin	NCC-108-06	D02	C43H51N3O11	Sequoia Research Products Ltd.	SRP01281r	785.879	Sigma-Aldrich	R9904-1G
Rifapentine	NCC-108-03	H05	C47H64N4O12	LightBiologicals	R-1119	877.031	Fisher Scientific	AC461900250
Rifampicin	NCC-108-07	F04	C43H58N4O12	LightBiologicals	R-5160	822.94	Sigma-Aldrich	R3501-1G
Tetracycline	NCC-108-02	A05	C22H24N2O8	LightBiologicals	T-1856	444.435	Sigma-Aldrich	T3258-5G
Rolitetracycline	NCC-108-08	E08	C27H33N3O8	Sigma Chemical Company	R2253	527.566	Santa Cruz Biotechnology	sc-236674A
Oxytetracycline hydrochloride	NCC-108-05	H02	C22H25ClN2O9	LightBiologicals	O-9280	496.895	Supelco	PHR1325
Doxycycline	NCC-108-05	C05	C22H24N2O8	LightBiologicals	D-9198	444.435	Sigma-Aldrich	D1822
Demeclocycline	NCC-108-05	H06	C21H21ClN2O8	LightBiologicals	A-8904	464.853	Supelco	46161-100MG
Clomifene citrate	NCC-108-02	D04	C32H36ClNO8	LightBiologicals	MZ-3021	598.084	Supelco	C6272-1G
Tamoxifen	NCC-108-03	F03	C26H29NO	LightBiologicals	MZ-3027	371.515	Supelco	85256-50MG
Toremifene citrate	NCC-108-05	A03	C32H36ClNO8	Sequoia Research Products Ltd.	SRP02530t	598.084	Sigma-Aldrich	T7204-25MG
Estradiol valerate	NCC-108-07	G06	C23H32O3	LightBiologicals	E-4694	356.498	Sigma-Aldrich	E1631-1G
Ampicillin sodium	NCC-108-05	B06	C16H18N3NaO4S	LightBiologicals	A-1482	371.387	Supelco	PHR1424-1G
Cefoxitin sodium	NCC-108-01	B03	C16H16N3NaO7S2	LightBiologicals	C-9107	449.435	Supelco	C4786-250MG
Dicloxacillin sodium	NCC-108-06	G10	C19H16Cl2N3NaO5S	LightBiologicals	D-1112	492.309	Supelco	46182-100MG
Amoxicillin	NCC-108-05	H05	C16H19N3O5S	LightBiologicals	A-6581	365.404	Sigma-Aldrich	A8523-1G
Triclosan	NCC-108-07	D03	C12H7Cl3O2	LightBiologicals	I-4758	289.542	Supelco	PHR1338
Zidovudine	NCC-108-05	A04	C10H13N5O4	Enamine	241392060	267.241	Supelco	PHR1292-1G
Acarbose	NCC-108-03	E02	C25H43NO18	Sequoia Research Products Ltd.	SRP00375a	645.605	Supelco	PHR1253-500MG
Loperamide hydrochloride	NCC-108-03	F11	C29H34Cl2N2O2	LightBiologicals	L-5907	513.499	Sigma-Aldrich	5081620001
